# Estimation of the number of synapses in the hippocampus and brain-wide by volume electron microscopy and genetic labeling

**DOI:** 10.1101/2020.02.18.953802

**Authors:** Andrea Santuy, Laura Tomás-Roca, José-Rodrigo Rodríguez, Juncal González-Soriano, Fei Zhu, Zhen Qiu, Seth GN Grant, Javier DeFelipe, Angel Merchan-Perez

## Abstract

Determining the number of synapses that are present in different brain regions is crucial to understand brain connectivity as a whole. Membrane-associated guanylate kinases (MAGUKs) are a family of scaffolding proteins that are expressed in excitatory glutamatergic synapses. We used genetic labeling of two of these proteins (PSD95 and SAP102), and Spinning Disc confocal Microscopy (SDM), to estimate the number of fluorescent puncta in the CA1 area of the hippocampus. We also used FIB-SEM, a three-dimensional electron microscopy technique, to calculate the actual numbers of synapses in the same area. We then estimated the ratio between the three-dimensional densities obtained with FIB-SEM (synapses/μm^3^) and the bi-dimensional densities obtained with SDM (puncta/100 μm^2^). Given that it is impractical to use FIB-SEM brain-wide, we used previously available SDM data from other brain regions and we applied this ratio as a conversion factor to estimate the minimum density of synapses in those regions. We found the highest densities of synapses in the isocortex, olfactory areas, hippocampal formation and cortical subplate. Low densities were found in the pallidum, hypothalamus, brainstem and cerebellum. Finally, the striatum and thalamus showed a wide range of synapse densities.
