## Supplementary material for "Estimation of the number of synapses in the hippocampus and brain-wide by volume electron microscopy and genetic labeling": Suppl Table 2

### Sheet: Original data
Estimation of the number of synapses in the hippocampus and brain-wide by volume electron microscopy and genetic labeling
A. Santuy, L. Tomás-Roca, J-R. Rodríguez, J. González-Soriano, F. Zhu, Z. Qiu, S.G.N. Grant, J. DeFelipe, A. Merchan-Perez
Supplementary Table 2. Density of PSD95, SAP102 and total puncta, with the corresponding estimation of the total number of synapses in different brain regions.
Densities of PSD95 and SAP102 puncta in three layers of the hippocampal CA1 area were obtained by spinning disc confocal microscopy (lines 1 to 48)
The actual densities of synapses were quantified in CA1 with volume electron microscopy (FIB-SEM), and the conversion factors between the densities of puncta and synapses were calculated (lines 49 to 53)
The averaged conversion factor was then applied to previously published data of densities of PSD95 and SAP102 puncta (Zhu et al., 2018), to estimate the actual density of synapses in those regions (lines 54 to 172)
	Sample	Stratum	Subregion	PSD95 Density (puncta number per 100 um2)	SAP102 Density (puncta number per 100 um2)	Colocalization (%)	Colocalization index	Density of puncta that colocalyze (puncta per 100 um2)	Density of puncta PSD95 only (puncta per 100 um2)	Density of puncta SAP102 only (puncta per 100 um2)	Total density of puncta (puncta per 100um2)
1	CFS0047	Stratum Lacunosum-Moleculare	CA1	100.13	121.756	59.3301	0.593301	82.6241	17.5056	39.1319	139.262
2	CFS0048	Stratum Lacunosum-Moleculare	CA1	83.6938	77.8547	63.5171	0.635171	62.7524	20.9414	15.1023	98.7961
3	CFS0049	Stratum Lacunosum-Moleculare	CA1	87.9109	116.782	54.6089	0.546089	72.2989	15.612	44.4831	132.394
4	CFS0052	Stratum Lacunosum-Moleculare	CA1	76.7734	71.583	69.4087	0.694087	60.7834	15.99	10.7997	87.5731
5	CFS0055	Stratum Lacunosum-Moleculare	CA1	93.2093	108.997	56.1447	0.561447	72.7068	20.5025	36.2897	129.499
6	CFS0056	Stratum Lacunosum-Moleculare	CA1	110.943	52.0112	46.0021	0.460021	51.3433	59.5996	0.667954	111.611
7	CFS0062	Stratum Lacunosum-Moleculare	CA1	97.9671	69.8529	60.9023	0.609023	63.5207	34.4464	6.33226	104.299
8	CFS0063	Stratum Lacunosum-Moleculare	CA1	111.592	48.6592	43.4234	0.434234	48.5182	63.0735	0.141006	111.733
9	CFS0064	Stratum Lacunosum-Moleculare	CA1	87.3702	66.3927	64.2544	0.642544	60.1503	27.22	6.24246	93.6127
10	CFS0066	Stratum Lacunosum-Moleculare	CA1	113.43	98.2915	68.6609	0.686609	86.1906	27.2393	12.1009	125.531
11	CFS0068	Stratum Lacunosum-Moleculare	CA1	82.6125	52.9844	59.2516	0.592516	50.4505	32.1619	2.53389	85.1463
12	CFS0069	Stratum Lacunosum-Moleculare	CA1	82.8287	51.9031	57.1134	0.571134	48.9773	33.8514	2.92579	85.7545
13	CFS0153	Stratum Lacunosum-Moleculare	CA1	84.3426	83.91	61.6906	0.616906	64.1942	20.1484	19.7158	104.058
14	CFS0154	Stratum Lacunosum-Moleculare	CA1	84.4507	89.3166	62.3528	0.623528	66.7366	17.7141	22.58	107.031
15	CFS0157	Stratum Lacunosum-Moleculare	CA1	65.3114	60.1211	48.3491	0.483491	40.8802	24.4312	19.2409	84.5523
16	CFS0070	Stratum Lacunosum-Moleculare	CA1	98.3997	64.4464	59.4298	0.594298	60.7033	37.6964	3.7431	102.143
17	CFS0047	Stratum radiatum	CA1	140.355	161.332	66.1692	0.661692	120.133	20.2219	41.1994	181.554
18	CFS0048	Stratum radiatum	CA1	113.214	134.083	60.2516	0.602516	92.979	20.2347	41.1041	154.318
19	CFS0049	Stratum radiatum	CA1	89.1003	152.033	57.4209	0.574209	87.9559	1.14449	64.077	153.177
20	CFS0052	Stratum radiatum	CA1	109.645	113.538	72.2615	0.722615	93.6226	16.0228	19.9155	129.561
21	CFS0055	Stratum radiatum	CA1	120.675	141.003	61.9442	0.619442	100.093	20.582	40.9107	161.585
22	CFS0056	Stratum radiatum	CA1	155.061	111.159	66.1635	0.661635	106.004	49.0563	5.15495	160.216
23	CFS0062	Stratum radiatum	CA1	128.46	125.865	71.8791	0.718791	106.358	22.1025	19.5073	147.968
24	CFS0063	Stratum radiatum	CA1	161.981	116.133	67.4576	0.674576	112.034	49.9471	4.09937	166.08
25	CFS0064	Stratum radiatum	CA1	60.3374	58.391	69.1678	0.691678	48.5446	11.7928	9.84642	70.1838
26	CFS0066	Stratum radiatum	CA1	147.275	146.734	74.2651	0.742651	125.296	21.9795	21.4388	168.714
27	CFS0068	Stratum radiatum	CA1	111.159	101.86	73.0321	0.730321	89.9095	21.2497	11.9504	123.11
28	CFS0069	Stratum radiatum	CA1	114.403	105.32	72.5643	0.725643	92.3949	22.0082	12.9252	127.328
29	CFS0153	Stratum radiatum	CA1	115.268	136.029	61.5741	0.615741	95.7667	19.5015	40.2627	155.531
30	CFS0154	Stratum radiatum	CA1	109.645	127.054	61.5062	0.615062	90.1421	19.5033	36.9124	146.558
31	CFS0157	Stratum radiatum	CA1	91.0467	114.836	51.372	0.51372	69.8715	21.1753	44.9642	136.011
32	CFS0070	Stratum radiatum	CA1	127.595	117.863	74.1793	0.741793	104.536	23.0595	13.3277	140.923
33	CFS0047	Stratum oriens	CA1	133.002	149.005	67.052	0.67052	113.193	19.8086	35.8121	168.814
34	CFS0048	Stratum oriens	CA1	100.67	110.186	64.0214	0.640214	82.3022	18.3682	27.8838	128.554
35	CFS0049	Stratum oriens	CA1	86.0727	146.41	61.8182	0.618182	88.8136	-2.74095	57.5964	143.669
36	CFS0052	Stratum oriens	CA1	109.645	105.428	73.8095	0.738095	91.3326	18.3127	14.0956	123.741
37	CFS0055	Stratum oriens	CA1	124.567	137.976	64.1485	0.641485	102.601	21.9667	35.375	159.942
38	CFS0056	Stratum oriens	CA1	153.763	99.481	62.5331	0.625331	97.4332	56.3298	2.04774	155.811
39	CFS0062	Stratum oriens	CA1	132.677	122.405	74.1414	0.741414	108.602	24.0751	13.8026	146.48
40	CFS0063	Stratum oriens	CA1	157.656	105.104	64.6794	0.646794	103.201	54.4544	1.90249	159.558
41	CFS0064	Stratum oriens	CA1	105.861	94.2907	71.2259	0.712259	83.2582	22.6025	11.0324	116.893
42	CFS0066	Stratum oriens	CA1	145.869	131.812	75.5164	0.755164	119.473	26.3961	12.339	158.208
43	CFS0068	Stratum oriens	CA1	109.97	90.8304	72.7365	0.727365	84.5537	25.4161	6.27679	116.247
44	CFS0069	Stratum oriens	CA1	115.701	94.2907	72.0613	0.720613	87.9469	27.7538	6.34379	122.044
45	CFS0153	Stratum oriens	CA1	116.782	127.92	64.8473	0.648473	96.2602	20.5218	31.6593	148.441
46	CFS0154	Stratum oriens	CA1	113.971	125.216	63.7126	0.637126	93.0852	20.8854	32.1311	146.102
47	CFS0157	Stratum oriens	CA1	86.9377	102.725	52.7903	0.527903	65.53	21.4077	37.1949	124.133
48	CFS0070	Stratum oriens	CA1	123.27	107.915	73.3945	0.733945	97.8561	25.4138	10.0591	133.329
49		Stratum	Subregion	PSD95 Density (puncta number per 100 um2)	SAP102 Density (puncta number per 100 um2)	Colocalization (%)	Colocalization index	Density of puncta that colocalyze (puncta per 100 um2)	Density of puncta PSD95 only (puncta per 100 um2)	Density of puncta SAP102 only (puncta per 100 um2)	Total density of puncta (puncta per 100um2)	Density of synapses measured by FIB-SEM (number of synapses per um3)	Conversion factors
50		Stratum Lacunosum-Moleculare	CA1	91.3103	77.1788	58.4025	0.584025	62.0519	29.2584	15.1269	106.437	1.5958	0.0149929
51		Stratum radiatum	CA1	118.451	122.702	66.3255	0.663255	95.9775	22.4738	26.7248	145.176	2.3076	0.0158952
52		Stratum oriens	CA1	119.776	115.687	67.4055	0.674055	94.7152	25.0607	20.972	140.748	2.4887	0.017682
53		All layers averaged	CA1	109.846	105.189	64.0445	0.640445	84.2482	25.5976	20.9412	130.787	2.1307	0.01619
54	Subregion*	Subregion name	Major Region*	PSD95 Density* (puncta number per 100 um2)	SAP102 Density* (puncta number per 100 um2)	Colocalization* (%)	Colocalization index	Density of puncta that colocalyze (puncta per 100 um2)	Density of puncta PSD95 only (puncta per 100 um2)	Density of puncta SAP102 only (puncta per 100 um2)	Total density of puncta (puncta per 100um2)	Estimated density of synapses (number of synapses per um3)
55	'MOp'	Primary motor area	Isocortex'	90.0608	42.589	35.0797	0.350797	34.4487	55.6121	8.14031	98.2011	1.58988
56	'MOs'	Secondary motor area	Isocortex'	85.178	50.1845	38.5057	0.385057	37.6318	47.5461	12.5526	97.7306	1.58226
57	'SSp-n'	nose	Isocortex'	79.2101	39.1981	33.9495	0.339495	30.0105	49.1995	9.18759	88.3977	1.43116
58	'SSp-bfd'	barrel field	Isocortex'	90.6033	72.1571	42.5738	0.425738	48.6017	42.0016	23.5555	114.159	1.84823
59	'SSp-m'	mouth	Isocortex'	83.4147	35.9429	32.524	0.32524	29.2927	54.122	6.65019	90.0649	1.45815
60	'SSp-ul'	upper limb	Isocortex'	86.3308	32.6877	32.0499	0.320499	28.887	57.4438	3.80069	90.1315	1.45923
61	'SSp-tr'	trunk	Isocortex'	94.9436	74.2594	45.5089	0.455089	52.9194	42.0242	21.3401	116.284	1.88263
62	'GU'	Gustatory areas	Isocortex'	82.8722	47.0649	36.6893	0.366893	34.8769	47.9953	12.188	95.0602	1.53903
63	'AUDd'	Dorsal auditory area	Isocortex'	91.824	65.2398	44.3414	0.443414	48.2497	43.5743	16.9901	108.814	1.7617
64	'AUDp'	Primary auditory area	Isocortex'	90.6033	64.2904	43.4133	0.434133	46.8886	43.7147	17.4018	108.005	1.7486
65	'AUDv'	Ventral auditory area	Isocortex'	92.6378	68.8341	44.8476	0.448476	49.9948	42.643	18.8393	111.477	1.80482
66	'VISal'	Anterolateral visual area	Isocortex'	95.893	61.3064	43.0636	0.430636	47.3186	48.5744	13.9878	109.881	1.77897
67	'VISam'	Anteromedial visual area	Isocortex'	96.5712	59.8823	43.9076	0.439076	47.7355	48.8357	12.1468	108.718	1.76014
68	'VISp'	Primary visual area	Isocortex'	96.8424	61.3742	43.4183	0.434183	47.8984	48.9441	13.4759	110.318	1.78605
69	'ACAd'	Anterior cinculate area, dorsal part	Isocortex'	90.6711	46.3189	40.1597	0.401597	39.2515	51.4197	7.06744	97.7386	1.58239
70	'ACAv'	Anterior cinculate area, ventral part	Isocortex'	85.9918	38.7912	36.1464	0.361464	33.1294	52.8623	5.66181	91.6536	1.48387
71	'PL'	Prelimbic area	Isocortex'	93.9263	57.5087	42.9126	0.429126	45.4717	48.4547	12.037	105.963	1.71555
72	'ILA'	Infralimbic area	Isocortex'	88.7044	59.1363	43.5624	0.435624	44.8606	43.8438	14.2757	102.98	1.66725
73	'ORBl'	Orbital area, lateral part	Isocortex'	83.0078	54.3891	42.2363	0.422363	40.7993	42.2086	13.5898	96.5977	1.56392
74	'ORBm'	Orbital area, medial part	Isocortex'	91.3493	61.103	43.857	0.43857	46.4774	44.8719	14.6256	105.975	1.71573
75	'ORBvl'	Orbital area, ventrolateral part	Isocortex'	90.1964	52.6259	40.9309	0.409309	41.4802	48.7162	11.1456	101.342	1.64073
76	'AId'	Agranular insular area, dorsal part	Isocortex'	98.4701	59.1363	39.7782	0.397782	44.8518	53.6183	14.2845	112.755	1.8255
77	'AIv'	Agranular insular area, ventral part	Isocortex'	94.9436	71.6146	42.674	0.42674	49.8178	45.1258	21.7968	116.74	1.89003
78	'RSPagl'	Retrosplenial area, lateral agranular part	Isocortex'	83.686	47.6074	43.327	0.43327	39.6893	43.9967	7.91813	91.6041	1.48307
79	'RSPd'	Retrosplenial area, dorsal part	Isocortex'	73.7847	48.5569	43.9863	0.439863	37.374	36.4107	11.1828	84.9675	1.37563
80	'RSPv'	Retrosplenial area, ventral part	Isocortex'	68.9019	47.3362	49.0105	0.490105	38.2315	30.6704	9.10469	78.0066	1.26293
81	'PTLp'	Posterior parietal association areas	Isocortex'	93.6551	64.0869	44.7903	0.447903	48.7969	44.8582	15.2901	108.945	1.76382
82	'TEa'	Temporal association areas	Isocortex'	93.4516	74.4629	45.119	0.45119	52.2063	41.2453	22.2566	115.708	1.87332
83	'PERI'	Perirhinal area	Isocortex'	94.1298	78.3963	46.5768	0.465768	54.8225	39.3073	23.5738	117.704	1.90562
84	'ECT'	Ectorhinal area	Isocortex'	91.0102	69.5801	46.2816	0.462816	50.8087	40.2015	18.7714	109.782	1.77737
85	'AON'	Anterior olfactory nucleus	Olfactory Areas'	88.3653	93.316	48.5472	0.485472	59.3759	28.9895	33.9401	122.305	1.98013
86	'TT'	Taenia tecta	Olfactory Areas'	88.2297	82.3975	47.6771	0.476771	55.0864	33.1433	27.311	115.541	1.87061
87	'PIR'	Piriform area	Olfactory Areas'	78.8032	77.5825	47.3572	0.473572	50.2587	28.5444	27.3237	106.127	1.7182
88	'COAp'	Cortical amygdalar area, posterior part	Olfactory Areas'	89.9251	93.9941	49.2695	0.492695	60.7064	29.2188	33.2878	123.213	1.99482
89	'PAA'	Piriform-amygdalar area	Olfactory Areas'	91.0102	104.099	51.4762	0.514762	66.304	24.7062	37.7949	128.805	2.08536
90	'TR'	Postpiriform transition area	Olfactory Areas'	84.3641	91.9596	47.614	0.47614	56.8746	27.4896	35.0851	119.449	1.93388
91	CA1	CA1	Hippocampal Formation'	110.135	80.5664	47.8842	0.478842	61.7481	48.3864	18.8183	128.953	2.08775
92	'CA2'	CA2	Hippocampal Formation'	109.592	116.238	54.5746	0.545746	79.7323	29.8597	36.5058	146.098	2.36533
93	'CA3'	CA3	Hippocampal Formation'	93.5872	84.6354	47.9452	0.479452	57.7573	35.8299	26.8781	120.465	1.95033
94	'DG'	Dentate gyrus	Hippocampal Formation'	53.5753	53.4397	52.0764	0.520764	36.6458	16.9295	16.7939	70.3692	1.13928
95	'FC'	Fasciola cinerea	Hippocampal Formation'	83.1434	94.8079	60.3122	0.603122	66.9484	16.195	27.8595	111.003	1.79714
96	'IG'	Induseum griseum	Hippocampal Formation'	65.3754	72.9031	58.4382	0.584382	51.0025	14.3729	21.9006	87.276	1.413
97	'ENTl'	Entorhinal area, lateral part	Hippocampal Formation'	83.9572	85.7205	46.7265	0.467265	54.0355	29.9217	31.685	115.642	1.87225
98	'SUBd'	Subiculum, dorsal part	Hippocampal Formation'	74.056	47.8787	41.051	0.41051	35.4874	38.5685	12.3912	86.4472	1.39958
99	'CLA'	Claustrum	Cortical Subplate'	79.3457	60.0179	44.6447	0.446447	43.0147	36.331	17.0032	96.3489	1.55989
100	'EPd'	Endopiriform nucleus, dorsal part	Cortical Subplate'	74.5985	60.357	48.61	0.4861	44.1437	30.4549	16.2133	90.8118	1.47024
101	'EPv'	Endopiriform nucleus, ventral part	Cortical Subplate'	78.0572	71.6824	48.615	0.48615	48.9829	29.0743	22.6995	100.757	1.63125
102	'LA'	Lateral amygdalar nucleus	Cortical Subplate'	86.3987	77.7181	48.5177	0.485177	53.6136	32.7851	24.1045	110.503	1.78905
103	'BLA'	Basolateral amygdalar nucleus	Cortical Subplate'	84.2285	89.1113	51.1959	0.511959	58.694	25.5345	30.4173	114.646	1.85612
104	'BMA'	Basomedial amygdalar nucleus	Cortical Subplate'	83.686	75.9549	50.9761	0.509761	53.9017	29.7843	22.0532	105.739	1.71192
105	'PA'	Posterior amygdalar nucleus	Cortical Subplate'	72.9031	70.0548	52.7893	0.527893	49.3925	23.5106	20.6623	93.5654	1.51482
106	'CP'	Caudoputamen	Striatum'	81.1089	43.8775	43.5542	0.435542	37.9207	43.1882	5.95676	87.0657	1.40959
107	'ACB'	Nucleus accumbens	Striatum'	75.548	36.3498	36.3678	0.363678	29.8419	45.706	6.50791	82.0559	1.32849
108	'OT'	Olfactory tubercle	Striatum'	31.9417	44.0131	41.2634	0.412634	22.1866	9.75514	21.8265	53.7683	0.870509
109	'LSc'	Lateral septal nucleus, caudal (caudodorsal) part	Striatum'	77.0399	53.6431	48.6625	0.486625	42.7772	34.2627	10.8659	87.9059	1.4232
110	'LSr'	Lateral septal nucleus, rostral (rostroventral) part	Striatum'	51.5408	36.7567	48.1096	0.481096	28.6812	22.8596	8.07554	59.6163	0.965189
111	'SH'	Septohippocampal nucleus	Striatum'	64.1547	70.9364	47.591	0.47591	43.5604	20.5943	27.376	91.5308	1.48188
112	'CEA'	Central amygdalar nucleus	Striatum'	99.1482	76.5652	47.1304	0.471304	56.2865	42.8618	20.2788	119.427	1.93352
113	'IA'	Intercalated amygdalar nucleus	Striatum'	60.6283	61.9846	53.6995	0.536995	42.8385	17.7898	19.1461	79.7744	1.29155
114	'MEA'	Medial amygdalar nucleus	Striatum'	59.6788	54.796	55.1282	0.551282	40.6811	18.9977	14.1149	73.7937	1.19472
115	'SI'	Substantia innominata	Pallidum'	18.8531	11.8001	45.3393	0.453393	9.56242	9.29066	2.23771	21.0908	0.34146
116	'MS'	Medial septal nucleus	Pallidum'	22.5152	13.4277	49.1156	0.491156	11.8389	10.6763	1.58887	24.1041	0.390245
117	'VM'	S-M cortex related, Ventral medial nucleus	Thalamus'	18.7174	11.3932	52.2373	0.522373	10.3319	8.38555	1.06133	19.7788	0.320219
118	'VPL'	S-M cortex related, Ventral posterolateral nucleus	Thalamus'	53.9822	57.373	66.3661	0.663661	44.4214	9.5608	12.9516	66.9338	1.08366
119	'VPLpc'	S-M cortex related, Ventral posterolateral nucleus, parvicellular part	Thalamus'	90.5355	93.9941	60.6683	0.606683	69.6783	20.8571	24.3158	114.851	1.85944
120	'VPM'	S-M cortex related, Ventral posteromedial nucleus	Thalamus'	76.4974	83.0078	64.3233	0.643233	62.4373	14.0601	20.5705	97.0679	1.57153
121	'SPFm'	S-M cortex related, Suprafascicular nucleus, magnocellular part	Thalamus'	78.8032	77.8537	59.04	0.5904	58.1553	20.6478	19.6984	98.5016	1.59474
122	'SPFp'	S-M cortex related, Suprafascicular nucleus, parvicellular part	Thalamus'	25.3635	15.5979	52.7373	0.527373	14.1432	11.2203	1.45469	26.8182	0.434187
123	'PP'	S-M cortex related, Peripeduncular nucleus	Thalamus'	28.2118	17.4967	51.0432	0.510432	15.4466	12.7652	2.0501	30.2619	0.48994
124	'LP'	Polymodal association cortex related, Lateral posterior nucleus	Thalamus'	73.5135	66.664	61.9191	0.619191	53.6049	19.9085	13.059	86.5725	1.40161
125	'PO'	Polymodal association cortex related, Posterior complex	Thalamus'	85.9918	92.9091	62.413	0.62413	68.749	17.2427	24.16	110.152	1.78336
126	'POL'	Polymodal association cortex related, Posterior limiting nucleus	Thalamus'	33.5015	21.4301	53.8158	0.538158	19.219	14.2825	2.2111	35.7126	0.578188
127	'LD'	Polymodal association cortex related, Lateral dorsal nucleus	Thalamus'	76.1583	78.5997	62.4272	0.624272	59.4796	16.6787	19.1201	95.2784	1.54256
128	'IMD'	Polymodal association cortex related, Intermediodorsal nucleus	Thalamus'	50.727	42.9959	63.9318	0.639318	36.551	14.176	6.44486	57.1719	0.925613
129	'PVT'	Polymodal association cortex related, Paraventricular nucleus	Thalamus'	38.6556	29.1612	59.6984	0.596984	25.3513	13.3043	3.80998	42.4656	0.687518
130	'CM'	Polymodal association cortex related, Central medial nucleus	Thalamus'	50.0488	43.6062	61.9843	0.619843	35.8377	14.2111	7.76854	57.8174	0.936064
131	'PF'	Polymodal association cortex related, Parafascicular nucleus	Thalamus'	45.9798	44.3522	62.9544	0.629544	34.8981	11.0817	9.45412	55.4339	0.897476
132	'RT'	Polymodal association cortex related, Reticular nucleus	Thalamus'	25.6348	17.2255	55.1093	0.551093	15.228	10.4068	1.99753	27.6323	0.447367
133	'LGv'	Polymodal association cortex related, Ventral part of the lateral geniculate complex	Thalamus'	37.5705	24.9566	54.1611	0.541611	21.9675	15.603	2.98906	40.5596	0.65666
134	'MH'	Polymodal association cortex related, Medial habenula	Thalamus'	13.9703	11.7323	51.0622	0.510622	8.68801	5.28226	3.0443	17.0146	0.275466
135	'LH'	Polymodal association cortex related, Lateral habenula	Thalamus'	29.4325	19.9382	57.7014	0.577014	18.0642	11.3683	1.87391	31.3064	0.506851
136	'ARH'	Arcuate nucleus	Hypothalamus'	19.8025	22.3796	63.8534	0.638534	16.4383	3.36423	5.94127	25.7438	0.416792
137	'DMH'	Dorsomedial nucleus	Hypothalamus'	21.4979	20.6841	62.8503	0.628503	16.2797	5.21822	4.40442	25.9024	0.419359
138	'MM'	Medial mammilary nucleus	Hypothalamus'	18.3784	17.2255	55.0481	0.550481	12.6407	5.73762	4.58473	22.9631	0.371773
139	'SUM '	Supramammilary nucleus	Hypothalamus'	17.6324	12.953	59.4159	0.594159	11.3995	6.23289	1.55353	19.1859	0.31062
140	'LHA'	Lateral hypothalamic area	Hypothalamus'	23.6003	16.8186	57.9812	0.579812	14.8342	8.76602	1.98433	25.5846	0.414215
141	'PSTN'	Parasubthalamic nucleus	Hypothalamus'	25.2279	20.2094	62.6166	0.626166	17.4959	7.73193	2.71348	27.9413	0.452371
142	'STN'	Subthalamic nucleus	Hypothalamus'	24.821	25.2957	62.1845	0.621845	19.2156	5.60533	6.08004	30.901	0.500288
143	'TU'	Tuberal nucleus	Hypothalamus'	47.0649	28.4831	46.9859	0.469859	24.1499	22.915	4.33322	51.3981	0.832136
144	'ZI'	Zona incerta	Hypothalamus'	21.4301	12.6139	51.9231	0.519231	11.6353	9.79481	0.978623	22.4087	0.362798
145	'SCs'	Sensory related, Superior colliculus	Midbrain'	48.4212	26.5842	43.311	0.43311	22.6679	25.7533	3.91629	52.3375	0.847345
146	'SNr'	Motor related, Substantia nigra, reticular part	Midbrain'	11.6645	6.64605	46.7095	0.467095	5.82973	5.83477	0.816321	12.4808	0.202065
147	'PAG'	Motor related, Periaqueductal gray	Midbrain'	21.1589	13.1565	51.6062	0.516062	11.6808	9.47804	1.47565	22.6345	0.366453
148	'LT'	Motor related, Lateral terminal nucleus of the accessory optic tract	Midbrain'	28.2796	17.768	54.2393	0.542393	16.193	12.0866	1.57504	29.8547	0.483347
149	'SNc'	Behavioral state related, Substantia nigra, compact part	Midbrain'	17.2255	14.2415	58.7341	0.587341	11.6433	5.58219	2.59825	19.8237	0.320946
150	'LC'	Behavioral state related, Locus coeruleus	Pons'	17.0898	6.23915	27.3521	0.273521	5.01049	12.0794	1.22866	18.3185	0.296577
151	'DCO'	Sensory related, Dorsal cochlear nucleus	Medulla'	21.7014	5.15408	22.0828	0.220828	4.85771	16.8437	0.296365	21.9978	0.356144
152	'VCO'	Sensory related, Ventral cochlear nucleus	Medulla'	7.05295	2.17014	21.3024	0.213024	1.6197	5.43325	0.550435	7.60339	0.123099
153	'SPVO'	Sensory related, Spinal nucleus of the trigeminal, oral part	Medulla'	15.3944	4.47591	24.7256	0.247256	3.9391	11.4553	0.536815	15.9312	0.257927
154	'PRP'	Motor related, Nucleus prepositus	Medulla'	24.6175	14.1059	47.9135	0.479135	12.5437	12.0739	1.56225	26.1798	0.423851
155	'LAV'	Motor related, Lateral vestibular nucleus	Medulla'	6.78168	1.6276	19.2545	0.192545	1.35774	5.42394	0.269861	7.05155	0.114165
156	'MV'	Motor related, Medial vestibular nucleus	Medulla'	16.5473	6.10352	29.8246	0.298246	5.20357	11.3437	0.899948	17.4473	0.282471
157	'SUV'	Motor related, Superior vestibular nucleus	Medulla'	11.3932	4.34028	30.9269	0.309269	3.71649	7.67674	0.623786	12.017	0.194556
158	'RM'	Behavioral state related, Nucleus raphe magnus	Medulla'	18.0393	7.73112	37.4629	0.374629	7.02324	11.016	0.707882	18.7472	0.303517
159	'RPA'	Behavioral state related, Nucleus raphe pallidus	Medulla'	16.3439	9.56217	47.896	0.47896	8.38964	7.95422	1.17253	17.5164	0.283591
160	'CENT'	Vermal regions, Central lobule	Cerebellum'	32.8912	5.01845	15.0366	0.150366	4.95521	27.936	0.0632357	32.9544	0.533532
161	'CUL'	Vermal regions, Culmen	Cerebellum'	35.4004	5.15408	13.4961	0.134961	4.82243	30.578	0.331647	35.732	0.578502
162	'SIM'	Hemispheric regions, Simple lobule	Cerebellum'	36.6889	8.27365	18.8736	0.188736	7.13872	29.5502	1.13493	37.8238	0.612368
163	'AN'	Ansiform lobule	Cerebellum'	35.1291	6.37478	15.8859	0.158859	5.68945	29.4397	0.685331	35.8145	0.579836
164	'PFL'	Paraflocculus	Cerebellum'	34.1797	6.10352	15.3528	0.153528	5.36146	28.8182	0.742052	34.9217	0.565383
165	'FL'	Flocculus	Cerebellum'	32.8912	6.10352	15.0602	0.150602	5.10401	27.7872	0.999501	33.8907	0.54869
166	'IP'	Inerposed nucleus	Cerebellum'	10.1725	5.01845	33.2104	0.332104	3.78723	6.3853	1.23122	11.4037	0.184627
167	'DN'	Dentate nucleus	Cerebellum'	9.56217	3.66211	26.2592	0.262592	2.75036	6.81181	0.911747	10.4739	0.169573
168	'fibertracts 1'	Fibertracts1	'FiberTracts'	1.39703	1.39703	53.7596	0.537596	0.976896	0.420131	0.420131	1.81716	0.0294198
169	'fibertracts 2'	Fibertracts2	'FiberTracts'	0.275788	0.275788	25.9015	0.259015	0.113475	0.162314	0.162314	0.438102	0.00709288
170	'fibertracts 3'	Fibertracts3	'FiberTracts'	1.61555	1.61555	38.191	0.38191	0.892957	0.72259	0.72259	2.33814	0.0378545
171	'fibertracts 4'	Fibertracts4	'FiberTracts'	0.99314	0.99314	48.1195	0.481195	0.645281	0.347859	0.347859	1.341	0.0217108
172	'fibertracts 5'	Fibertracts5	'FiberTracts'	0.142415	0.142415	19.891	0.19891	0.047256	0.0951594	0.0951594	0.237575	0.00384634
	* Data taken from Zhu et al. (2018). Architecture of the Mouse Brain Synaptome. Neuron 99, 781-799.e10.
